# *Klebsiella pneumoniae* OmpR facilitates lung infection through transcriptional regulation of key virulence factors

**DOI:** 10.1101/2023.07.31.550992

**Authors:** Axel B. Janssen, Vincent de Bakker, Rieza Aprianto, Vincent Trebosc, Christian Kemmer, Michel Pieren, Jan-Willem Veening

## Abstract

Bacteria must adapt to the stresses of specific environmental conditions to survive. This adaptation is often achieved by altering gene expression through two-component regulatory systems (TCSs). In Gram-negative bacteria, the response to environmental changes in osmolarity and pH are primarily mediated by the EnvZ/OmpR TCS. Although the functioning of EnvZ/OmpR has been well characterized in *Escherichia coli*, *Salmonella enterica*, and the *Yersinia* genus, the importance of EnvZ/OmpR TCS in the opportunistic human pathogen *Klebsiella pneumoniae* has been limitedly studied.

Here, we investigated the importance of EnvZ/OmpR in *K. pneumoniae* for fitness, gene regulation, virulence, and infection. Through the generation of a markerless *ompR*-deletion mutant, we show that overall fitness of *K. pneumoniae* is not impacted *in vitro*. Using dual RNA-seq of *K. pneumoniae* co-incubated with human lung epithelial cells we demonstrate that the *K. pneumoniae* OmpR regulon includes important virulence factors, but shows otherwise limited overlap with the regulons of other Gram-negative bacteria. In addition, we show that deletion of *ompR* in *K. pneumoniae* leads to a stronger antibacterial transcriptional response in human lung epithelial cells. Lastly, we show that OmpR is crucial for *K. pneumoniae* virulence and infection through a murine lung infection model.

As the adaptation of commensal bacteria to specific niches is mediated by TCSs, we show that EnvZ/OmpR plays a crucial role in successful lung infection, as well as in virulence. These results suggest that OmpR is an interesting target for anti-virulence drug discovery programs.

**Importance:** Bacteria use two-component regulatory systems (TCSs) to adapt to changes in their environment by changing their gene expression. In this study, we show that the EnvZ/OmpR TCS of *Klebsiella pneumoniae* plays an important role in successfully establishing lung infection, and virulence. In addition, we discern the transcriptional response that OmpR facilitates within this clinically relevant opportunistic pathogen, and within the host. This work suggests that *K. pneumoniae* OmpR might be a promising target for innovative anti-infectives.
