## Supplemental Table S1 for "*Klebsiella pneumoniae* OmpR facilitates lung infection through transcriptional regulation of key virulence factors"

### Sheet: Sheet1
	WT	ΔompR
Ciprofloxacin	≤ 0.25	≤ 0.25
Colistin	≤ 0.25	≤ 0.25
Ertapenem	≤ 0.5	≤ 0.25
Cefotaxime	≤ 0.25	≤ 0.25
Rifampicin	32	32
Erythromycin	128	64
Kanamycin	2	4
Gentamycin	≤ 0.25	≤ 0.25
Amikacin	1	1
Tetracycline	1	4
Minocycline	0.5	2
Choramphenicol	8	16
Tellurite	0.5	1
Spectinomycin	8	8
