## Supplemental Table S4 for "*Klebsiella pneumoniae* OmpR facilitates lung infection through transcriptional regulation of key virulence factors"

### Sheet: Sheet1
ONTOLOGY	ID	Description	GeneRatio	BgRatio	pvalue	p.adjust	qvalue	geneID	Count
BP	GO:0006396	RNA processing	17/24	1428/18722	1.89094e-14	7.67722e-12	7.08605e-12	PUSL1/SCARNA2/SNORA63/SNORD13/RNU4-2/RNU4-1/RNU5A-1/RNU5B-1/SNORA48/SNORD10/SNORD3B-1/SNORD3A/SNORD3D/SNORD3C/SNORA68/SNORA71A/SNORA70	17
BP	GO:0000353	formation of quadruple SL/U4/U5/U6 snRNP	4/24	10/18722	4.33813e-10	4.4032e-08	4.06414e-08	RNU4-2/RNU4-1/RNU5A-1/RNU5B-1	4
BP	GO:0000365	mRNA trans splicing, via spliceosome	4/24	10/18722	4.33813e-10	4.4032e-08	4.06414e-08	RNU4-2/RNU4-1/RNU5A-1/RNU5B-1	4
BP	GO:0045291	mRNA trans splicing, SL addition	4/24	10/18722	4.33813e-10	4.4032e-08	4.06414e-08	RNU4-2/RNU4-1/RNU5A-1/RNU5B-1	4
BP	GO:0000244	spliceosomal tri-snRNP complex assembly	4/24	25/18722	2.57989e-08	2.09487e-06	1.93356e-06	RNU4-2/RNU4-1/RNU5A-1/RNU5B-1	4
BP	GO:0000387	spliceosomal snRNP assembly	4/24	50/18722	4.59746e-07	3.11095e-05	2.8714e-05	RNU4-2/RNU4-1/RNU5A-1/RNU5B-1	4
BP	GO:0016070	RNA metabolic process	18/24	4968/18722	9.95366e-07	5.77312e-05	5.32857e-05	PUSL1/SCARNA2/SNORA63/SNORD13/RNU4-2/RNU4-1/RNU5A-1/RNU5B-1/SNORA48/SNORD10/SNORD3B-1/SNORD3A/SNORD3D/SNORD3C/SNORA68/CEBPA/SNORA71A/SNORA70	18
BP	GO:0022618	ribonucleoprotein complex assembly	4/24	220/18722	0.000163905	0.00831819	0.00767767	RNU4-2/RNU4-1/RNU5A-1/RNU5B-1	4
BP	GO:0071826	ribonucleoprotein complex subunit organization	4/24	227/18722	0.000184829	0.00833785	0.00769581	RNU4-2/RNU4-1/RNU5A-1/RNU5B-1	4
BP	GO:0000377	RNA splicing, via transesterification reactions with bulged adenosine as nucleophile	4/24	320/18722	0.000679243	0.0240748	0.022221	RNU4-2/RNU4-1/RNU5A-1/RNU5B-1	4
BP	GO:0000398	mRNA splicing, via spliceosome	4/24	320/18722	0.000679243	0.0240748	0.022221	RNU4-2/RNU4-1/RNU5A-1/RNU5B-1	4
BP	GO:0000375	RNA splicing, via transesterification reactions	4/24	324/18722	0.00071157	0.0240748	0.022221	RNU4-2/RNU4-1/RNU5A-1/RNU5B-1	4
CC	GO:0005730	nucleolus	13/23	1429/19549	9.22733e-10	4.06002e-08	2.81676e-08	SCARNA2/SNORA63/SNORD13/SNORA48/SNORD10/SNORD3B-1/SNORD3A/SNORD3D/SNORD3C/SNORA68/CEBPA/SNORA71A/SNORA70	13
CC	GO:0046540	U4/U6 x U5 tri-snRNP complex	4/23	41/19549	1.43223e-07	2.31991e-06	1.60951e-06	RNU4-2/RNU4-1/RNU5A-1/RNU5B-1	4
CC	GO:0097526	spliceosomal tri-snRNP complex	4/23	42/19549	1.58176e-07	2.31991e-06	1.60951e-06	RNU4-2/RNU4-1/RNU5A-1/RNU5B-1	4
CC	GO:0097525	spliceosomal snRNP complex	4/23	90/19549	3.47847e-06	3.82632e-05	2.65462e-05	RNU4-2/RNU4-1/RNU5A-1/RNU5B-1	4
CC	GO:0030532	small nuclear ribonucleoprotein complex	4/23	100/19549	5.2967e-06	4.66109e-05	3.23377e-05	RNU4-2/RNU4-1/RNU5A-1/RNU5B-1	4
CC	GO:0120114	Sm-like protein family complex	4/23	111/19549	8.0208e-06	5.88192e-05	4.08076e-05	RNU4-2/RNU4-1/RNU5A-1/RNU5B-1	4
CC	GO:0005687	U4 snRNP	2/23	13/19549	0.00010247	0.000644097	0.000446861	RNU4-2/RNU4-1	2
CC	GO:1990904	ribonucleoprotein complex	6/23	733/19549	0.000159015	0.00087458	0.000606766	SNORA63/RNU4-2/RNU4-1/RN7SL3/RNU5A-1/RNU5B-1	6
CC	GO:0031981	nuclear lumen	14/23	4886/19549	0.000279826	0.00136804	0.000949117	SCARNA2/SNORA63/FAM50B/SNORD13/SNORA48/SNORD10/SNORD3B-1/SNORD3A/SNORD3D/SNORD3C/SNORA68/CEBPA/SNORA71A/SNORA70	14
CC	GO:0005682	U5 snRNP	2/23	23/19549	0.000329999	0.001452	0.00100737	RNU5A-1/RNU5B-1	2
CC	GO:0140513	nuclear protein-containing complex	5/23	1163/19549	0.0101194	0.0404777	0.0280826	RNU4-2/RNU4-1/RNU5A-1/RNU5B-1/CEBPA	5
CC	GO:0072588	box H/ACA RNP complex	1/23	10/19549	0.0117059	0.0429216	0.0297781	SNORA63	1
MF	GO:0017070	U6 snRNA binding	2/9	16/18367	2.55221e-05	0.000944316	0.00085969	RNU4-2/RNU4-1	2
MF	GO:0017069	snRNA binding	2/9	53/18367	0.000290335	0.00537119	0.00488985	RNU4-2/RNU4-1	2
